# Single-cell Long Non-coding RNA Landscape of T Cells in Human Cancer Immunity

**DOI:** 10.1101/2020.07.22.215855

**Authors:** Haitao Luo, Dechao Bu, Lijuan Shao, Yang Li, Liang Sun, Ce Wang, Jing Wang, Wei Yang, Xiaofei Yang, Jun Dong, Yi Zhao, Furong Li

## Abstract

The development of new therapeutic targets for cancer immunotherapies and the development of new biomarkers require deep understanding of T cells. To date, the complete landscape and systematic characterization of long noncoding RNAs (lncRNAs) in T cells in cancer immunity are lacking. Here, by systematically analyzing full-length single-cell RNA sequencing (scRNA-seq) data of more than 20,000 T cell libraries across three cancer types, we provide the first comprehensive catalog and the functional repertoires of lncRNAs in human T cells. Specifically, we developed a custom pipeline for *de novo* transcriptome assembly obtaining 9,433 novel lncRNA genes that increased the number of current human lncRNA catalog by 16% and nearly doubled the number of lncRNAs expressed in T cells. We found that a portion of expressed genes in single T cells were lncRNAs which have been overlooked by the majority of previous studies. Based on metacell maps constructed by MetaCell algorithm that partition scRNA-seq datasets into disjointed and homogenous groups of cells (metacells), 154 signature lncRNAs associated with effector, exhausted, and regulatory T cell states are identified, 84 of which are functionally annotated based on co-expression network, indicating that lncRNAs might broadly participate in regulation of T cell functions. Our findings provide a new point of view and resource for investigating the mechanisms of T cell regulation in cancer immunity as well as for novel cancer-immune biomarker development and cancer immunotherapies.
