## Supplementary material for "Single-cell Long Non-coding RNA Landscape of T Cells in Human Cancer Immunity": Table S2.xlsx

### Sheet: Sheet1
Table S2 Clinical characteristics of three cancer patients
Characteristics	Patient1	Patient2	Patient3
Age	62	62	60
Gender	Female	Female	Male
Histological type	Adenocarcinoma of the sigmoid colon	Adenocarcinoma of the sigmoid colon	Adenocarcinoma of the sigmoid colon
Stage	Ⅲ	ⅢB	Ⅱ
