## Supplementary material for "Single-cell Long Non-coding RNA Landscape of T Cells in Human Cancer Immunity": Table S3.xlsx

### Sheet: Sheet1
Table S3 The list of novel lncRNAs successfully validated by Sanger sequencing
Transcript ID	Forward primer	Reverse primer
TCONS_01043334	ACACAACGTGATGTCGGAATG	TGTGTGTTGGGGTTGCAAAAA
TCONS_00987191	AGGTCTCGCAGGTTTTCTGG	GGGCATGGTGGTTTGTTCAC
TCONS_00995890	AGCCTCAATTGCTGGACTGA	TCAAGTTCAGGGCCACCATC
TCONS_00910597	CATCACCCCACAGTCCACAT	TTTAGCACCCCTGTTCTCAGC
TCONS_00768165	CAAGCTGAAGAGGCATCGGA	AACTTCCCCAATCCCCATGAC
TCONS_00779109	AGGGTCTGTGATTTGCCCAT	CGCATGCCTACAATTCCTGT
TCONS_00711412	TTGCCTCCAGTCACTCCTCT	TGTCTAGGCCGCGTCTCATT
TCONS_00566070	TCACGGTGAACATTTCGGCT	GTATCGATGGCAGGGAAGGC
TCONS_00546932	GGGCTTGGTGGTGGTATGAA	ACGGTGCAGTGTGTGTGTAA
TCONS_00563929	AGTGTCAAAGGCAGGCCTAAA	ACACCATCAGCATCTTCAGGA
TCONS_00562545	GACCATGGCAACCTGACCTC	TCATGGCTGTCTTGTCTTTGC
TCONS_00552360	CACACTGCTCTAGTGCCCTT	ATACTCGTTCAGCAGTGGGC
TCONS_00531977	GTTTTGTGAAGGGAGGAAAACACT	AGTCACACCTCCCAATGACC
TCONS_00056345	AATGGGTTTCCCCCAGAGTG	AGAAGCCTCTCCCCGTATGT
TCONS_00655015	CCCACAGAGCAGTCAAGGTT	TCAATCCTCTGCCTCTCCCA
TCONS_00170858	ATGGCAGAGACCACAGCTTC	CCGCATGGTAAACCCCTTCT
TCONS_00357414	AGGTGGGAGGATCATTTGCG	ACCATCACTCTGGGTCTCGT
TCONS_00180551	GCTCACCTAGTTCCAGCACA	CTCCTGACCTCATGATCCGC
TCONS_00655300	GTCACTGAAAACCGCGGAAG	CGTCTGCCTGGATGATGTGT
TCONS_00273153	TTGACAGGCCAGCCCATATT	GGGATGGCAGGTTACCAAGA
TCONS-00278321	CGGCACCTGGATTACTTGGA	GCATCTGCCACCTATGTCCT
TCONS_00272160	TCTCACTAAGGCACCAGAGC	TCTTCCCCAGACTGAAATGTGT
TCONS-00159332	TGGTTAGAAAGGCTTGAGCA	ACGAGGATTCACACCGGAGA
TCONS_00126610	CCTGGGGATTACGCCAAGTT	TACGGCGTGATCTGTTCCAC
TCONS_00125682	CAGTATCTTGCTAAGTGGGCCT	GCCCAAGGACACAGAGTGAA
TCONS-01101386	GCAAACCTCTTGGCGTCTCT	CAGCCACATTTCCTCGCGTA
TCONS_01055037	TGTTGGCTGAAATAGCCTGC	CCCTTTGTCCATCCAGCACT
TCONS_00859612	CTTCCCAGGTTCCAGCGATT	TCCAGCTCAAAGGCAGTAGC
TCONS_00033108	CCCCAGGACTTAGGGGGAAG	GCCCACATATGCAAATGCCC
TCONS_01101386	GCCTGAAGACTTCGAGGGAC	ACCGGCCCCCTATACTTCTT
TCONS_00979583	GAGCACAACGTCGAAAGCAG	CGAAATCCCCGTCTCTCCAG
TCONS_00349065	GGAATCACCCGGTGGTTGAT	GCCTCCCAGCAGTCCATAAA
TCONS_00278321	CCTGTGTCCAGCATCTCCAG	TGTCTCTGCGGACTCTAGCT
TCONS_00023502	CACGGTGGCTCACATCTGTA	TCCACATCCTGGGTTGATGC
TCONS_00317096	CATGTGAGCTGGACCCTGAA	AGGGCGAGCCTAAAAGACTG
TCONS_01156515	TCCTATTGGATCAGGGCCCA	ACAGGCTGCATTGTACCCTC
TCONS_01210691	AGCCCCCATCCTGTCTGTAT	CGGAGGAGGCAGAAGCTATG
TCONS_00531976	TGTTTTGTGAAGGGAGGAAAACAC	ACACCTCCCAATGACCAGGA
