## Supplementary material for "Single-cell Long Non-coding RNA Landscape of T Cells in Human Cancer Immunity": Table S4.xlsx

### Sheet: Sheet1
Table S4 The list of specific-expressed lncRNAs
Gene symbol	P value	Average of log(FoldChange)	Adjusted P value	Specific-expressed tissue
LINC00861	9.90938e-293	0.929957	2.10128e-288	CRC_CD4_P
PRKCQ-AS1	9.01414e-160	0.648375	1.91145e-155	CRC_CD4_P
MSTRG.65193	1.86927e-124	0.298004	3.96379e-120	CRC_CD4_P
PCED1B-AS1	1.1976e-78	0.411813	2.53951e-74	CRC_CD4_P
LINC00402	1.02494e-67	0.342208	2.17338e-63	CRC_CD4_P
RP11-18H21.1	5.76933e-66	0.361472	1.22339e-61	CRC_CD4_P
AC006129.2	1.1585e-65	0.412642	2.45661e-61	CRC_CD4_P
LOC101927613	2.1926e-60	0.399613	4.64941e-56	CRC_CD4_P
XLOC-502999	6.35895e-49	0.415491	1.34842e-44	CRC_CD4_P
LINC01089	1.33891e-42	0.30434	2.83915e-38	CRC_CD4_P
MORC2-AS1	1.59909e-40	0.41761	3.39087e-36	CRC_CD4_P
XLOC-001955	3.57804e-37	0.276048	7.58723e-33	CRC_CD4_P
XLOC-447696	6.70606e-31	0.304675	1.42202e-26	CRC_CD4_P
MSTRG.28077	6.88493e-29	0.267599	1.45995e-24	CRC_CD4_P
LRRC75A-AS1	3.49354e-27	0.274787	7.40806e-23	CRC_CD4_P
MAPKAPK5-AS1	3.47702e-26	0.304473	7.37302e-22	CRC_CD4_P
LINC01550	5.25744e-26	0.310151	1.11484e-21	CRC_CD4_P
RP4-717I23.3	9.40684e-24	0.287729	1.99472e-19	CRC_CD4_P
XLOC-006542	6.58188e-22	0.308724	1.39569e-17	CRC_CD4_P
XLOC-059751	9.05411e-22	0.257197	1.91992e-17	CRC_CD4_P
PSMB8-AS1	2.21957e-21	0.300742	4.70661e-17	CRC_CD4_P
EBLN3	1.9973e-17	0.308929	4.23528e-13	CRC_CD4_P
XLOC-395889	1.09802e-16	0.26305	2.32835e-12	CRC_CD4_P
XLOC-250576	4.05647e-15	0.278746	8.60175e-11	CRC_CD4_P
XLOC-301160	3.65386e-14	0.329757	7.74801e-10	CRC_CD4_P
XLOC-549267	8.79305e-14	0.310909	1.86457e-09	CRC_CD4_P
PSMA3-AS1	1.9861e-13	0.264489	4.21153e-09	CRC_CD4_P
RPARP-AS1	7.13303e-13	0.260517	1.51256e-08	CRC_CD4_P
XLOC-591096	1.885e-10	0.28096	3.99714e-06	CRC_CD4_P
XLOC-302096	4.33151e-86	0.799969	9.18496e-82	CRC_CD4_N
XLOC-446354	4.0138e-66	0.695558	8.51127e-62	CRC_CD4_N
MSTRG.32279	2.98417e-62	0.272701	6.32792e-58	CRC_CD4_N
XLOC-398987	2.59112e-56	0.527254	5.49447e-52	CRC_CD4_N
XLOC-500734	1.41542e-45	0.60348	3.00141e-41	CRC_CD4_N
XLOC-671413	1.73182e-35	0.586278	3.67233e-31	CRC_CD4_N
XLOC-210016	2.25089e-35	0.477622	4.77302e-31	CRC_CD4_N
RP11-463O12.5	1.20186e-30	0.491673	2.54854e-26	CRC_CD4_N
LOC101927840	1.28723e-26	0.317737	2.72958e-22	CRC_CD4_N
LOC105378122	2.38209e-26	0.297783	5.05122e-22	CRC_CD4_N
XLOC-249073	3.16997e-25	0.402186	6.72193e-21	CRC_CD4_N
CHRM3-AS2	3.29071e-24	0.281597	6.97795e-20	CRC_CD4_N
XLOC-301294	2.35541e-21	0.303114	4.99464e-17	CRC_CD4_N
XLOC-227694	5.7612e-19	0.260282	1.22166e-14	CRC_CD4_N
RP11-138A9.2	2.46336e-16	0.430588	5.22356e-12	CRC_CD4_N
FAM177A1	2.15466e-15	0.282655	4.56895e-11	CRC_CD4_N
LINC-PINT	3.5267e-15	0.279716	7.47837e-11	CRC_CD4_N
XLOC-227935	6.64774e-15	0.275246	1.40965e-10	CRC_CD4_N
SNHG16	1.10731e-14	0.260159	2.34805e-10	CRC_CD4_N
SNHG1	3.93962e-13	0.348374	8.35397e-09	CRC_CD4_N
XLOC-007514	1.76238e-11	0.280569	3.73713e-07	CRC_CD4_N
XLOC-550599	1.42557e-09	0.332198	3.02292e-05	CRC_CD4_N
RP11-138A9.1	8.64311e-09	0.340565	0.000183277	CRC_CD4_N
AC133644.2	3.1601e-199	0.390391	6.70099e-195	CRC_CD4_T
LINC00152	4.52945e-175	0.318129	9.6047e-171	CRC_CD4_T
MIR4435-2HG	3.47834e-163	0.359961	7.37583e-159	CRC_CD4_T
LOC105375962	1.1049e-162	0.287861	2.34295e-158	CRC_CD4_T
BHLHE40-AS1	7.96175e-91	0.357754	1.68829e-86	CRC_CD4_T
XLOC-301694	1.49431e-72	0.485768	3.16869e-68	CRC_CD4_T
XLOC-126527	8.1021e-69	0.300191	1.71805e-64	CRC_CD4_T
XLOC-093685	6.41926e-57	0.432618	1.3612e-52	CRC_CD4_T
RP11-356I2.4	9.72976e-57	0.306991	2.0632e-52	CRC_CD4_T
LOC105374926	1.94969e-52	0.251536	4.13432e-48	CRC_CD4_T
MIAT	1.08323e-42	0.31597	2.297e-38	CRC_CD4_T
XLOC-387583	1.40368e-41	0.257778	2.9765e-37	CRC_CD4_T
XLOC-447640	3.10509e-41	0.282496	6.58435e-37	CRC_CD4_T
BACH1	3.81376e-37	0.294827	8.08708e-33	CRC_CD4_T
XLOC-502936	9.44756e-31	0.571896	2.00335e-26	CRC_CD4_T
XLOC-446599	1.19908e-25	0.335317	2.54265e-21	CRC_CD4_T
XLOC-007514	1.4495e-25	0.298063	3.07367e-21	CRC_CD4_T
XLOC-092659	2.23851e-23	0.255288	4.74676e-19	CRC_CD4_T
XLOC-396338	5.80067e-21	0.289647	1.23003e-16	CRC_CD4_T
XLOC-189009	1.90538e-19	0.263628	4.04036e-15	CRC_CD4_T
LINC00963	1.06203e-17	0.254324	2.25203e-13	CRC_CD4_T
XLOC-266060	7.23054e-17	0.316316	1.53324e-12	CRC_CD4_T
LOC105373657	4.55128e-14	0.26372	9.65099e-10	CRC_CD4_T
XLOC-376940	1.87873e-11	0.425966	3.98385e-07	CRC_CD4_T
XLOC-302096	4.57848e-130	1.04731	9.70867e-126	CRC_CD8_N
BRE-AS1	7.53148e-85	0.593182	1.59705e-80	CRC_CD8_N
XLOC-593606	4.61895e-62	0.81812	9.79449e-58	CRC_CD8_N
XLOC-500734	3.60281e-61	0.723029	7.63977e-57	CRC_CD8_N
MSTRG.13368	3.17885e-60	0.757792	6.74075e-56	CRC_CD8_N
RP11-463O12.5	1.49133e-57	0.756841	3.16237e-53	CRC_CD8_N
XLOC-398987	1.27962e-55	0.619563	2.71344e-51	CRC_CD8_N
XLOC-301294	3.09851e-52	0.530566	6.57039e-48	CRC_CD8_N
CTD-3252C9.4	1.59546e-45	0.307419	3.38316e-41	CRC_CD8_N
RP11-138A9.2	1.44116e-43	0.65759	3.05597e-39	CRC_CD8_N
LINC-PINT	1.86275e-43	0.434212	3.94996e-39	CRC_CD8_N
XLOC-593605	1.11333e-41	0.491305	2.36081e-37	CRC_CD8_N
RP11-356I2.4	2.98011e-41	0.342914	6.31933e-37	CRC_CD8_N
MSTRG.23974	3.82748e-37	0.376578	8.11616e-33	CRC_CD8_N
LOC105373657	9.93989e-37	0.469563	2.10775e-32	CRC_CD8_N
MSTRG.57161	2.46324e-36	0.261133	5.22331e-32	CRC_CD8_N
LOC101927482	1.27309e-35	0.322811	2.69959e-31	CRC_CD8_N
XLOC-210016	3.48088e-35	0.536436	7.38121e-31	CRC_CD8_N
XLOC-446354	4.32404e-34	0.505442	9.16913e-30	CRC_CD8_N
XLOC-007514	4.74356e-34	0.496336	1.00587e-29	CRC_CD8_N
CTD-3014M21.1	2.76138e-33	0.324708	5.85551e-29	CRC_CD8_N
XLOC-287059	3.75637e-32	0.280954	7.96538e-28	CRC_CD8_N
AC020571.3	3.92599e-31	0.275718	8.32506e-27	CRC_CD8_N
LOC105376878	3.0461e-29	0.274107	6.45925e-25	CRC_CD8_N
LOC105373659	7.43358e-29	0.405481	1.57629e-24	CRC_CD8_N
RP11-138A9.1	1.53999e-27	0.49945	3.26554e-23	CRC_CD8_N
XLOC-227935	1.90013e-26	0.384043	4.02923e-22	CRC_CD8_N
XLOC-593607	3.50437e-25	0.403759	7.43101e-21	CRC_CD8_N
AC058791.1	3.28138e-24	0.394202	6.95816e-20	CRC_CD8_N
XLOC-361358	1.04796e-23	0.330436	2.22219e-19	CRC_CD8_N
SNHG16	2.30982e-23	0.313474	4.89797e-19	CRC_CD8_N
FAM177A1	5.98314e-23	0.374226	1.26872e-18	CRC_CD8_N
LOC105371678	6.38996e-23	0.272107	1.35499e-18	CRC_CD8_N
XLOC-671413	9.49492e-22	0.443495	2.0134e-17	CRC_CD8_N
RP11-373L24.1	1.08618e-20	0.387811	2.30325e-16	CRC_CD8_N
XLOC-249073	4.34815e-20	0.321752	9.22025e-16	CRC_CD8_N
SNHG15	1.12259e-19	0.29198	2.38046e-15	CRC_CD8_N
XLOC-248876	6.6745e-19	0.257824	1.41533e-14	CRC_CD8_N
XLOC-397047	1.2477e-16	0.307466	2.64575e-12	CRC_CD8_N
XLOC-003101	1.41164e-16	0.2565	2.99338e-12	CRC_CD8_N
XLOC-001953	7.10326e-16	0.522963	1.50625e-11	CRC_CD8_N
RP6-91H8.3	8.58884e-16	0.261277	1.82126e-11	CRC_CD8_N
XLOC-000381	1.28072e-13	0.377345	2.71577e-09	CRC_CD8_N
LOC105376918	4.87002e-13	0.399478	1.03269e-08	CRC_CD8_N
XLOC-549678	5.60182e-13	0.322807	1.18787e-08	CRC_CD8_N
HCG18	5.96546e-13	0.256602	1.26497e-08	CRC_CD8_N
XLOC-500292	1.78278e-07	0.330967	0.00378039	CRC_CD8_N
LINC00861	8.63641e-207	0.840578	1.83135e-202	CRC_CD8_P
MSTRG.65193	3.42367e-89	0.313113	7.25989e-85	CRC_CD8_P
XLOC-388373	2.62103e-64	0.36713	5.5579e-60	CRC_CD8_P
PCED1B-AS1	3.84431e-61	0.396584	8.15186e-57	CRC_CD8_P
ITGB2-AS1	5.7194e-49	0.463129	1.2128e-44	CRC_CD8_P
RP11-18H21.1	2.91077e-33	0.267213	6.17229e-29	CRC_CD8_P
A2M-AS1	1.00798e-32	0.315046	2.13742e-28	CRC_CD8_P
XLOC-503759	1.20036e-29	0.277006	2.54536e-25	CRC_CD8_P
PRKCQ-AS1	4.2548e-26	0.294689	9.02231e-22	CRC_CD8_P
LOC101927369	1.1711e-22	0.570292	2.48332e-18	CRC_CD8_P
XLOC-009062	4.1709e-20	0.329457	8.8444e-16	CRC_CD8_P
XLOC-302850	1.20363e-16	0.2667	2.55229e-12	CRC_CD8_P
PSMB8-AS1	2.21517e-15	0.282897	4.69727e-11	CRC_CD8_P
XLOC-591096	3.0012e-15	0.272824	6.36404e-11	CRC_CD8_P
XLOC-378155	7.23628e-15	0.286098	1.53445e-10	CRC_CD8_P
XLOC-006542	8.24614e-14	0.293658	1.74859e-09	CRC_CD8_P
XLOC-593046	1.50288e-13	0.373857	3.18686e-09	CRC_CD8_P
XLOC-447696	2.70457e-13	0.255188	5.73504e-09	CRC_CD8_P
LINC01550	4.87857e-13	0.258496	1.0345e-08	CRC_CD8_P
RP4-717I23.3	1.45556e-11	0.286433	3.08651e-07	CRC_CD8_P
MORC2-AS1	3.68512e-11	0.320861	7.81429e-07	CRC_CD8_P
MIR155HG	5.19705e-75	0.503075	1.10204e-70	CRC_CD8_T
XLOC-447640	2.535e-41	0.349234	5.37547e-37	CRC_CD8_T
LOC101927202	4.59092e-41	0.252665	9.73505e-37	CRC_CD8_T
MSTRG.47188	3.66637e-31	0.296405	7.77454e-27	CRC_CD8_T
XLOC-304931	6.33945e-13	0.360927	1.34428e-08	CRC_CD8_T
XLOC-502936	4.20666e-12	0.356866	8.92021e-08	CRC_CD8_T
XLOC-000386	3.67831e-11	0.356972	7.79986e-07	CRC_CD8_T
MSTRG.32757	4.28008e-56	0.283975	9.07591e-52	HCC_CD4_N
MSTRG.59493	4.63781e-29	0.445652	9.83447e-25	HCC_CD4_N
XLOC-591096	2.11875e-14	0.273505	4.49281e-10	HCC_CD4_N
LOC105376918	4.73653e-11	0.364841	1.00438e-06	HCC_CD4_N
MSTRG.47958	1.10136e-10	0.454029	2.33544e-06	HCC_CD4_N
XLOC-376947	2.75806e-09	0.269956	5.84848e-05	HCC_CD4_N
XIST	1.18108e-08	0.298751	0.000250447	HCC_CD4_N
XLOC-503706	6.94635e-08	0.262416	0.00147297	HCC_CD4_N
LINC00861	3.10647e-112	0.709749	6.58726e-108	HCC_CD4_P
LINC00402	8.75786e-92	0.443529	1.8571e-87	HCC_CD4_P
PRKCQ-AS1	1.07517e-60	0.495355	2.27989e-56	HCC_CD4_P
LRRC75A-AS1	1.41616e-28	0.286962	3.00297e-24	HCC_CD4_P
AC006129.2	1.04274e-26	0.266692	2.21112e-22	HCC_CD4_P
CHRM3-AS2	4.29264e-25	0.358339	9.10255e-21	HCC_CD4_P
XLOC-001955	4.12118e-24	0.303983	8.73897e-20	HCC_CD4_P
XLOC-361533	5.03484e-16	0.424179	1.06764e-11	HCC_CD4_P
XLOC-250576	1.13203e-14	0.351893	2.40046e-10	HCC_CD4_P
RP4-717I23.3	4.4181e-13	0.253137	9.36859e-09	HCC_CD4_P
XLOC-447696	1.14357e-11	0.279943	2.42494e-07	HCC_CD4_P
XLOC-502999	2.34488e-11	0.275099	4.97231e-07	HCC_CD4_P
MSTRG.72599	8.28136e-11	0.283875	1.75606e-06	HCC_CD4_P
AC133644.2	9.15414e-76	0.373056	1.94114e-71	HCC_CD4_T
MIR4435-2HG	1.64626e-54	0.265585	3.49089e-50	HCC_CD4_T
LOC101927840	2.29955e-41	0.275111	4.8762e-37	HCC_CD4_T
LOC105374926	1.47243e-27	0.334486	3.12228e-23	HCC_CD4_T
XLOC-632728	1.37534e-18	0.277214	2.91641e-14	HCC_CD4_T
XLOC-301694	2.43726e-17	0.275678	5.16821e-13	HCC_CD4_T
XLOC-632226	2.99619e-17	0.252642	6.35343e-13	HCC_CD4_T
XLOC-592961	1.25227e-14	0.311806	2.65545e-10	HCC_CD4_T
XLOC-302096	3.06893e-14	0.338727	6.50767e-10	HCC_CD4_T
XLOC-446599	9.27092e-14	0.269781	1.9659e-09	HCC_CD4_T
XLOC-502936	6.96388e-13	0.403505	1.47669e-08	HCC_CD4_T
XLOC-671413	1.82551e-11	0.27509	3.87098e-07	HCC_CD4_T
XLOC-004010	2.30071e-10	0.407172	4.87865e-06	HCC_CD4_T
XLOC-009379	1.27918e-19	0.323333	2.7125e-15	HCC_CD8_N
MSTRG.59493	7.61689e-10	0.29007	1.61516e-05	HCC_CD8_N
MSTRG.32757	3.70905e-09	0.312059	7.86503e-05	HCC_CD8_N
XLOC-376947	4.60485e-07	0.451742	0.00976458	HCC_CD8_N
LINC00861	1.39917e-42	0.506179	2.96694e-38	HCC_CD8_P
XLOC-388373	9.41559e-26	0.286159	1.99658e-21	HCC_CD8_P
MSTRG.34555	1.48068e-20	0.555535	3.13979e-16	HCC_CD8_P
MSTRG.47958	2.38482e-19	0.668672	5.05702e-15	HCC_CD8_P
LOC101060038	3.28872e-13	0.292622	6.97372e-09	HCC_CD8_P
XLOC-447696	5.05732e-13	0.323523	1.0724e-08	HCC_CD8_P
XLOC-503860	2.15226e-10	0.254415	4.56386e-06	HCC_CD8_P
AC069363.1	1.16293e-48	0.421391	2.466e-44	HCC_CD8_T
XLOC-302096	1.6897e-47	0.835754	3.583e-43	HCC_CD8_T
MIR155HG	1.75267e-41	0.494352	3.71654e-37	HCC_CD8_T
XLOC-671413	2.11409e-31	0.633598	4.48292e-27	HCC_CD8_T
XLOC-301694	2.82677e-18	0.265029	5.99417e-14	HCC_CD8_T
MSTRG.32768	5.33332e-18	0.267659	1.13093e-13	HCC_CD8_T
XLOC-446354	2.82147e-15	0.357431	5.98294e-11	HCC_CD8_T
LINC-PINT	1.01512e-13	0.305375	2.15256e-09	HCC_CD8_T
XLOC-007514	1.81524e-08	0.344638	0.000384922	HCC_CD8_T
MSTRG.21538	1.2257e-29	0.288958	2.59909e-25	NSCLC_CD4_N
MSTRG.66798	1.55785e-20	0.333137	3.30343e-16	NSCLC_CD4_N
XLOC-446354	6.38774e-17	0.452408	1.35452e-12	NSCLC_CD4_N
LOC105373657	8.26024e-14	0.306206	1.75158e-09	NSCLC_CD4_N
RP11-138A9.1	9.38789e-12	0.509759	1.9907e-07	NSCLC_CD4_N
XLOC-092659	1.27037e-10	0.308173	2.69382e-06	NSCLC_CD4_N
NEAT1	3.97644e-10	0.263705	8.43205e-06	NSCLC_CD4_N
XLOC-377719	4.73277e-09	1.03589	0.000100358	NSCLC_CD4_N
MSTRG.47958	4.31498e-08	0.382103	0.000914992	NSCLC_CD4_N
XLOC-502767	8.65106e-08	0.278323	0.00183446	NSCLC_CD4_N
MSTRG.59493	1.30188e-07	0.45948	0.00276063	NSCLC_CD4_N
LINC00861	3.56115e-180	0.677046	7.55142e-176	NSCLC_CD4_P
PRKCQ-AS1	2.39389e-107	0.579646	5.07624e-103	NSCLC_CD4_P
LRRC75A-AS1	1.70663e-31	0.265667	3.61892e-27	NSCLC_CD4_P
XLOC-376947	3.239e-22	0.2566	6.86831e-18	NSCLC_CD4_P
MSTRG.34555	1.31109e-17	0.250906	2.78017e-13	NSCLC_CD4_P
XLOC-250576	6.53181e-15	0.250241	1.38507e-10	NSCLC_CD4_P
MSTRG.59493	6.92737e-10	0.325237	1.46895e-05	NSCLC_CD4_P
LOC101927840	1.81315e-81	0.379782	3.84479e-77	NSCLC_CD4_T
AC133644.2	3.53059e-76	0.287943	7.48661e-72	NSCLC_CD4_T
RP5-1028K7.2	3.83016e-41	0.250268	8.12186e-37	NSCLC_CD4_T
XLOC-592961	4.9988e-22	0.259948	1.06e-17	NSCLC_CD4_T
XLOC-301694	1.79472e-20	0.267434	3.8057e-16	NSCLC_CD4_T
XLOC-188110	5.86003e-13	0.320753	1.24262e-08	NSCLC_CD4_T
MSTRG.59493	1.38055e-10	0.322918	2.92746e-06	NSCLC_CD8_N
NEAT1	9.91033e-09	0.322485	0.000210149	NSCLC_CD8_N
LOC105373657	1.48511e-07	0.273935	0.00314918	NSCLC_CD8_N
LOC101927369	2.19176e-07	0.506142	0.00464762	NSCLC_CD8_N
LINC00861	1.5753e-46	0.35157	3.34043e-42	NSCLC_CD8_P
LRRC75A-AS1	2.74343e-22	0.271964	5.81745e-18	NSCLC_CD8_P
LOC101927369	5.76956e-19	0.413937	1.22344e-14	NSCLC_CD8_P
XLOC-593046	3.37693e-10	0.330498	7.16078e-06	NSCLC_CD8_P
XLOC-006542	2.25244e-09	0.251976	4.7763e-05	NSCLC_CD8_P
MSTRG.4945	4.43486e-71	0.258276	9.40412e-67	NSCLC_CD8_T
MIR155HG	1.55234e-44	0.311043	3.29174e-40	NSCLC_CD8_T
XLOC-009428	1.0383e-42	0.250709	2.20171e-38	NSCLC_CD8_T
MSTRG.32757	8.69372e-21	0.250017	1.8435e-16	NSCLC_CD8_T
XLOC-500292	4.26088e-20	0.432292	9.03519e-16	NSCLC_CD8_T
