## Supplementary material for "Single-cell Long Non-coding RNA Landscape of T Cells in Human Cancer Immunity": Table S5.xlsx

### Sheet: Sheet1
Table S5 The composition of CD8 metacells
CD8	MC ID	1	2	3	4	5	6	7	8	9	10	11	12	13	14	15	16	17	18	19	20	21	22	23	24	25	26	27	28	29	30	31	32	33	34	35	36	37	38	39	40	41	42	43
	Number of cells	59	310	154	151	243	313	380	147	269	123	258	79	111	245	260	279	143	138	158	137	285	85	182	169	171	204	150	200	172	291	155	233	200	75	87	98	213	166	173	174	98	144	211
Cluster	CD8.CD160	0	0	0	0	0	0	0	0	0	0	0	0	0	0	0	0	0	2	2	0	2	1	1	16	140	91	20	0	0	0	1	2	0	0	0	0	0	0	0	0	0	0	0
	CD8.CD28	1	2	3	7	4	0	1	23	14	3	1	0	3	41	9	1	7	0	0	0	1	0	0	0	0	0	0	0	0	1	0	0	6	0	0	1	0	15	9	2	0	2	2
	CD8.CD6	0	0	0	0	0	0	0	0	0	0	0	0	0	3	0	0	0	5	1	3	24	0	0	122	23	105	122	0	0	2	21	5	0	0	0	0	2	2	0	2	1	0	9
	CD8.CX3CR1	57	308	148	105	238	298	376	50	123	1	0	0	1	24	100	1	21	0	0	0	0	0	55	0	0	0	0	0	5	0	0	15	0	0	3	3	0	3	14	4	3	3	2
	CD8.GPR183	0	0	0	4	0	0	0	1	0	0	6	0	1	76	56	0	0	1	0	0	8	1	1	2	0	0	0	0	0	0	0	0	0	0	0	0	0	0	0	0	0	0	0
	CD8.GZMK	1	0	2	33	1	9	1	32	36	17	0	0	2	37	31	5	87	4	45	8	233	56	119	21	0	2	5	3	50	54	15	18	52	8	79	30	7	60	134	30	59	128	125
	CD8.LAYN	0	0	0	0	0	3	0	4	3	4	0	0	0	0	2	0	5	124	110	123	7	26	2	0	0	1	1	167	117	142	117	190	103	66	2	62	10	2	10	0	24	1	9
	CD8.LEF1	0	0	0	1	0	2	0	6	5	2	248	79	101	39	57	0	12	0	0	0	6	0	4	1	0	0	0	0	0	0	0	1	0	0	0	0	0	1	0	0	2	0	0
	CD8.SLC4A10	0	0	1	1	0	1	1	11	3	11	3	0	1	11	2	272	11	2	0	1	2	0	0	5	7	5	2	2	0	2	0	2	3	1	1	2	3	1	5	130	6	4	5
	CD8.ZNF683	0	0	0	0	0	0	1	20	85	85	0	0	2	14	3	0	0	0	0	2	2	1	0	2	1	0	0	28	0	90	1	0	36	0	2	0	191	82	1	6	3	6	59
Cancer type	CRC	2	13	1	112	127	174	127	11	6	0	143	2	2	121	95	23	2	136	145	134	278	83	179	167	170	204	150	4	2	98	131	102	5	11	0	4	4	9	36	14	5	6	30
	HCC	15	8	2	21	17	53	118	3	1	4	31	45	17	52	78	236	131	0	9	0	1	0	2	0	0	0	0	48	168	4	0	54	0	61	80	1	4	6	15	120	85	5	36
	NSCLC	42	289	151	18	99	86	135	133	262	119	84	32	92	72	87	20	10	2	4	3	6	2	1	2	1	0	0	148	2	189	24	77	195	3	7	93	205	151	122	40	8	133	145
Tissue type	N	10	120	85	4	20	36	42	18	115	8	12	1	0	25	20	103	31	3	10	1	129	10	56	86	155	199	132	1	17	42	14	13	11	0	57	28	42	33	44	111	7	6	15
	P	48	159	66	139	212	240	265	65	67	2	236	76	105	188	223	96	62	0	0	0	0	0	1	0	0	0	0	0	1	0	0	18	5	0	1	1	0	3	16	22	1	9	3
	T	1	31	3	8	11	37	73	64	87	113	10	2	6	32	17	80	50	135	148	136	156	75	125	83	16	5	18	199	154	249	141	202	184	75	29	69	171	130	113	41	90	129	193
Patient	P0123	0	1	0	2	41	0	3	11	0	0	0	0	1	0	1	1	0	2	5	62	10	2	12	7	4	65	1	0	0	0	0	7	0	0	0	1	0	0	0	2	0	1	0
	P0205	1	0	0	0	0	2	2	0	1	0	2	15	1	1	2	6	36	0	0	0	0	0	0	0	0	0	0	0	0	0	0	3	0	0	0	0	0	0	0	2	72	0	0
	P0215	0	0	0	2	3	0	9	0	1	0	26	0	1	5	7	0	0	0	0	0	6	69	7	65	12	1	1	0	1	0	0	3	0	0	0	1	0	0	0	0	0	0	1
	P0309	1	2	0	5	7	2	41	0	0	0	6	1	0	4	3	1	0	0	0	2	10	0	19	54	4	1	0	0	0	0	0	0	0	0	0	0	0	0	0	1	0	2	0
	P0322	5	2	0	15	0	6	10	2	0	1	7	3	12	13	15	171	16	0	1	0	0	0	0	0	0	0	0	48	0	3	0	0	0	0	8	0	2	2	5	2	3	5	20
	P0407	0	0	0	2	5	8	70	0	0	0	7	0	0	22	34	38	68	0	0	0	0	0	0	0	0	0	0	0	6	0	0	0	0	0	1	0	2	0	9	0	8	0	16
	P0411	0	1	0	12	7	13	8	0	0	0	2	0	0	2	5	0	0	2	4	12	39	3	14	14	12	66	5	0	0	0	0	6	0	0	0	1	0	0	0	1	0	1	1
	P0413	0	0	1	3	33	2	1	0	0	0	1	0	0	3	22	3	0	66	14	1	4	0	19	17	18	1	2	0	0	0	0	36	0	0	0	0	0	0	0	0	0	0	0
	P0508	8	1	1	3	0	29	4	1	0	3	6	27	4	11	13	16	10	0	0	0	1	0	1	0	0	0	0	0	161	0	0	16	0	0	1	0	0	1	0	86	2	0	0
	P0616A	14	0	0	0	1	9	10	1	0	0	11	14	3	4	3	5	4	1	0	0	1	0	0	0	0	0	0	0	0	0	0	2	0	0	0	0	0	0	1	6	2	122	3
	P0616P	25	9	32	0	0	2	2	1	0	2	6	2	17	6	3	2	0	0	0	0	0	0	0	0	0	0	0	27	0	3	0	4	0	0	1	0	8	4	1	1	1	1	0
	P0617	1	10	107	1	3	0	1	25	6	83	1	2	4	2	5	2	0	0	0	0	0	0	0	2	0	0	0	7	0	0	0	9	1	0	0	0	9	6	3	8	0	0	1
	P0619	0	7	4	2	13	3	1	0	2	0	7	1	7	4	16	1	0	0	1	0	1	0	0	0	0	0	0	0	0	0	0	8	0	0	1	86	0	1	6	2	0	0	0
	P0701	0	1	0	1	0	28	15	0	0	0	21	0	0	45	4	0	1	0	0	0	0	0	0	0	21	0	0	0	0	1	107	13	0	0	0	0	0	1	23	0	0	0	0
	P0706	0	4	2	1	2	0	1	13	0	4	0	1	2	0	2	0	0	1	2	1	2	0	0	0	0	0	0	51	0	6	0	12	7	0	1	5	2	7	20	3	0	1	2
	P0729	0	0	0	0	0	0	0	0	250	20	0	1	16	0	1	0	0	0	0	0	0	0	0	0	0	0	0	1	0	0	0	3	2	0	0	0	0	0	0	0	0	0	0
	P0825	0	3	0	2	29	18	14	0	0	0	3	0	0	6	14	3	0	2	115	7	9	0	4	3	1	65	1	0	0	0	0	6	0	0	0	0	0	1	0	1	0	1	0
	P0909	1	2	0	0	0	9	9	0	3	0	34	1	0	6	7	5	0	1	0	0	1	0	0	0	1	0	0	0	0	88	1	5	0	0	0	0	2	4	7	5	0	0	2
	P0913	0	0	0	1	1	41	105	0	1	2	11	0	0	19	8	1	2	0	0	0	0	0	1	0	0	0	0	20	0	2	0	12	1	0	1	0	1	1	0	1	2	3	133
	P1010	0	121	0	1	0	0	0	0	0	0	1	0	0	1	3	0	0	0	0	2	2	0	0	0	0	0	0	26	0	0	1	4	0	0	0	0	5	100	20	1	0	0	4
	P1011	0	3	0	0	4	7	11	4	0	1	22	0	0	9	18	1	0	0	0	0	0	0	0	0	0	0	0	1	0	170	5	11	0	2	0	0	3	0	1	0	0	0	0
	P1012	0	2	0	2	1	24	4	0	0	0	12	0	0	3	2	7	0	0	0	0	0	1	1	0	0	0	0	0	0	4	18	8	3	4	0	1	1	2	0	1	0	0	2
	P1116	1	5	1	1	12	8	32	0	0	0	9	0	0	5	14	5	1	0	8	0	0	0	1	0	0	0	0	0	1	1	0	35	0	61	70	1	0	3	1	30	0	0	0
	P1118	0	70	4	8	1	24	4	1	1	0	20	9	1	16	12	0	4	0	1	0	0	0	0	0	1	0	0	6	0	1	3	4	1	0	0	0	114	5	18	0	2	2	1
	P1120	0	0	0	1	73	0	0	0	1	0	1	0	17	0	9	2	0	0	0	0	0	0	0	0	0	0	0	0	1	0	0	3	180	0	0	0	0	0	1	14	0	1	0
	P1202	2	65	1	2	1	0	0	1	1	6	2	1	2	9	5	4	0	0	0	0	0	2	0	0	0	0	0	1	1	7	14	5	2	1	3	2	61	26	47	2	1	2	1
	P1207	0	0	0	59	4	4	5	0	1	0	19	0	0	17	13	1	1	1	2	0	0	0	1	0	3	1	3	4	0	5	4	4	2	7	0	0	1	0	4	2	0	0	22
	P1208	0	0	0	1	0	0	0	48	0	1	2	1	22	1	2	0	0	0	0	0	0	0	0	0	0	0	0	8	0	0	1	0	1	0	0	0	2	1	3	2	0	1	0
	P1212	0	0	0	24	1	34	3	0	1	0	13	0	0	18	7	0	0	61	2	1	7	8	91	4	8	4	137	0	1	0	1	14	0	0	0	0	0	0	0	0	4	1	1
	P1219	0	0	1	0	0	0	0	39	0	0	0	0	1	1	0	2	0	0	0	0	0	0	0	0	0	0	0	0	0	0	0	0	0	0	0	0	0	0	1	0	0	0	0
	P1228	0	1	0	0	1	40	15	0	0	0	6	0	0	12	10	2	0	1	3	49	192	0	11	3	86	0	0	0	0	0	0	0	0	0	0	0	0	1	2	1	1	0	1
Cancer type: CRC, colorectal cancer; HCC, hepatocellular carcinoma; NSCLC, non-small-cell lung cancer.
Tissue type: P, peripheral blood; N, adjacent normal tissue; T, tumor tissue;
