## Supplementary material for "Single-cell Long Non-coding RNA Landscape of T Cells in Human Cancer Immunity": Table S7.xlsx

### Sheet: Sheet1
Table S7 The list of signature lncRNAs
	CD4 effector cells	CD8 effector cells	CD4 exhausted cells	CD8 exhausted cells	Tregs
LOC100130093	N	N	Y	Y	N
LOC101927730	N	N	Y	N	Y
LDLRAD4-AS1	N	N	Y	N	N
LOC105370572	N	N	Y	N	Y
XLOC-009898	N	N	Y	N	N
LINC00888	N	N	Y	N	Y
LOC105371291	N	N	Y	N	N
MSTRG.40480	N	N	N	N	Y
LOC105375681	N	N	Y	N	N
MGC12916	N	N	Y	N	N
NRAV	N	N	N	Y	N
LOC105372160	N	N	Y	N	N
LOC101928214	N	N	N	N	Y
LOC105369780	N	N	N	N	Y
RP13-39P12.3	N	N	Y	N	N
MSTRG.16157	N	Y	N	N	N
LOC101929450	N	N	Y	N	Y
CTA-384D8.35	N	N	N	Y	N
TM4SF19-AS1	Y	Y	N	N	N
BACH1	N	N	Y	N	N
RP3-330M21.5	N	N	Y	N	Y
MSTRG.43215	Y	Y	N	N	N
DBH-AS1	N	N	Y	N	N
NPTN-IT1	N	N	N	N	Y
XLOC-633950	N	N	Y	N	Y
A2M-AS1	Y	N	N	N	N
XLOC-126426	N	N	N	N	Y
XLOC-746598	N	N	N	N	Y
RP11-121A8.1	Y	N	N	N	N
LINC00884	N	N	Y	N	Y
CASP1P2	N	N	Y	N	Y
LOC102725160	Y	Y	N	N	N
TET2-AS1	N	N	Y	N	Y
MSTRG.43219	N	N	Y	N	Y
LOC105373942	Y	N	N	N	N
MSTRG.37169	N	N	Y	N	N
LINC01055	N	N	N	N	Y
MSTRG.59493	Y	Y	N	N	N
LOC105378326	N	N	Y	N	Y
AC074289.1	N	N	Y	N	Y
ntt-homosapiens-1	N	N	Y	N	N
XLOC-378124	N	N	N	N	Y
XLOC-377323	N	N	Y	N	N
XLOC-125348	N	N	N	N	Y
RP11-539L10.2	N	Y	N	N	N
MCM3AP-AS1	N	Y	N	N	N
XLOC-160463	N	Y	N	N	N
LOC105371159	N	N	Y	N	N
LOC105378513	N	N	Y	Y	N
LOC105370776	N	N	N	N	Y
MSTRG.13328	Y	N	N	N	N
XLOC-388373	Y	N	N	N	N
XLOC-632930	N	N	Y	N	N
XLOC-594499	Y	N	N	N	N
LOC105376377	Y	N	N	N	N
RP11-214O1.3	N	N	N	N	Y
LOC115110	N	N	Y	N	Y
XLOC-503860	N	Y	N	N	N
XLOC-447416	N	N	Y	N	N
XLOC-501348	N	N	N	Y	N
AC009495.2	Y	Y	N	N	N
XLOC-301694	N	N	N	N	Y
MSTRG.69890	N	N	N	Y	N
MSTRG.4803	N	N	N	N	Y
CTC-231O11.1	N	N	N	N	Y
RP11-440D17.3	N	N	N	Y	N
XLOC-229217	N	N	Y	N	N
XLOC-304158	N	N	Y	N	N
XLOC-128187	N	N	N	N	Y
LOC105374482	N	N	N	N	Y
LOC105374926	N	N	Y	N	Y
GS1-115G20.1	Y	N	N	N	N
LOC105369905	N	N	Y	Y	N
MSTRG.44605	N	N	Y	N	Y
LOC100507103	Y	N	N	N	N
XLOC-126527	N	N	Y	N	N
XLOC-591096	Y	Y	N	N	N
MSTRG.34555	Y	Y	N	N	N
MSTRG.57367	Y	N	N	N	N
LOC101928710	N	N	N	Y	N
XLOC-703217	N	N	Y	N	N
PARD6G-AS1	N	N	Y	N	N
LINC00158	N	N	Y	N	N
LOC101927069	N	N	N	N	Y
LOC105377296	N	N	Y	N	N
MSTRG.17068	N	N	Y	N	N
RP11-146I2.1	N	N	Y	Y	N
LOC100507346	Y	N	N	N	N
MSTRG.38872	Y	N	N	N	N
LOC105375130	Y	N	N	N	N
LOC105376145	Y	N	N	N	N
RP11-181G12.2	N	N	N	Y	N
RP11-139H15.5	N	N	N	Y	N
AC145110.1	N	N	Y	N	Y
LINC00987	Y	N	N	N	N
XLOC-396338	N	N	Y	N	N
IL21-AS1	N	N	Y	Y	N
LOC105373657	Y	N	N	N	N
XLOC-501334	N	Y	N	N	N
LOC102724104	Y	Y	N	N	N
RP11-517I3.1	N	N	Y	N	N
XLOC-503759	Y	Y	N	N	N
ZEB2-AS1	Y	N	N	N	N
AC069363.1	N	N	Y	Y	N
LOC105369152	N	N	Y	N	N
XLOC-304931	N	N	N	Y	N
MIR155HG	N	N	Y	Y	N
XLOC-304250	N	N	N	N	Y
LOC105376555	N	N	N	N	Y
XLOC-188938	Y	Y	N	N	N
RP11-563D10.1	N	N	N	N	Y
XLOC-593046	Y	Y	N	N	N
LOC105372230	N	N	Y	N	N
RP11-262H14.4	N	N	Y	N	N
LOC105374462	N	N	Y	N	N
MSTRG.25773	Y	Y	N	N	N
LOC105373844	N	N	N	N	Y
LINC01278	N	Y	N	N	N
LOC101928373	N	N	Y	N	N
CTD-2357A8.3	N	N	N	Y	N
LOC101927441	N	Y	N	N	N
LOC105373558	N	N	N	N	Y
RP5-1074L1.4	N	N	N	Y	N
LINC00943	N	Y	N	N	N
LOC101927369	Y	Y	N	N	N
LOC105373179	N	N	Y	N	N
LOC105373557	N	N	Y	N	Y
MSTRG.14293	N	N	Y	N	Y
LOC105373659	Y	N	N	N	N
XLOC-446599	N	N	N	N	Y
XLOC-007506	N	N	Y	N	N
NUMB	N	N	Y	N	Y
RP11-21J7.1	N	N	N	N	Y
XLOC-547839	N	N	Y	N	N
XLOC-007822	N	N	N	N	Y
XLOC-209574	Y	N	N	N	N
XLOC-093685	N	N	Y	N	Y
LINC00707	Y	N	N	N	N
XLOC-549649	N	N	Y	N	N
LOC105369307	N	N	Y	N	N
MSTRG.13333	Y	N	N	N	N
LOC554249	N	N	Y	N	N
LOC105379251	Y	N	N	N	N
XLOC-501240	N	Y	N	N	N
XLOC-006191	N	N	Y	N	N
LINC01480	N	N	Y	N	N
LOC105371835	N	N	N	N	Y
XLOC-500989	N	N	N	N	Y
LOC105369763	N	N	N	N	Y
LOC105376876	Y	Y	N	N	N
LOC105374944	N	N	Y	N	N
LINC00589	N	N	Y	N	Y
LOC105377921	N	N	Y	N	N
LOC105371464	Y	N	N	N	N
Y (YES) and N (Not) represent whether the lncRNA is associated with the T cell state
